# Single cell spatial transcriptomics integration deciphers the morphological heterogeneity of atherosclerotic carotid arteries

**DOI:** 10.1101/2025.04.16.649077

**Authors:** Jessica Pauli, Daniel Garger, Fatemeh Peymani, Justus Wettich, Nadja Sachs, Johannes Wirth, Katja Steiger, Hanrui Zhang, Ira Tabas, Alan Tall, Mingyao Li, Muredach P. Reilly, Daniela Branzan, Holger Prokisch, Michael P. Menden, Lars Maegdefessel

## Abstract

The process of arterial atherosclerosis is characterised by accumulation of lipids and fibrous material with accompanying inflammation. As plaques progress, they restrict blood flow and cause rupture, which results in life threatening organ ischemia and dysfunction. Although extensively studied, a clear understanding of plaque heterogeneity and mechanisms that trigger their destabilization remains elusive. Our study reveals the molecular microarchitecture of human carotid artery plaques, using bulk and single-cell RNA sequencing combined with single cell spatial transcriptomics, for which we present optimized cell segmentation algorithms. We identified distinct plaque morphologies linked to different cell type compositions, impacting early and advanced lesion formation, as well as destabilization. Spatial transcriptomics enabled us further to determine an inflammatory smooth muscle cell subtype, localize regions of neovascularization, and assign hotspots for macrophage activity within distinct cellular neighbourhoods across lesions. For different macrophage substates, we propose gradual and locally contained transdifferentiation of subluminal inflammatory *HMOX1*+ macrophages into a lipid-handling *TREM2*+ phenotype within border zones of the fibrous cap and necrotic core. Our findings provide insight into the complex heterogeneity of human atherosclerosis by unravelling location and proximity of different mural and immune cell substates involved in plaque progression and vulnerability.
