## Supplementary_Table_1 for "Single cell spatial transcriptomics integration deciphers the morphological heterogeneity of atherosclerotic carotid arteries"

### Sheet: Column description
Supplementary table 1. showing the individual genes selected for each gene panel used for spatial transcriptomic sequencing.
Column	Description
Panel	Indicates which gene panel(s) the gene was part of.
Gene symbol	HGNC symbol of gene.
ENSEMBL ID	ENSEMBL ID of gene.
Origin	Origin of gene.

### Sheet: Gene panels
Panel	HGNC symbol	Origin	ENSEMBLE ID
Panel_1	BAD	Apoptosis	ENSG00000002330
Panel_1	PTGS2	Apoptosis	ENSG00000073756
Panel_1	BAX	Apoptosis	ENSG00000087088
Panel_1	CASP1	Apoptosis	ENSG00000137752
Panel_1	CASP3	Apoptosis	ENSG00000164305
Panel_1	ERO1A	Apoptosis	ENSG00000197930
Panel_1	GZMB	Apoptosis	ENSG00000100453
Panel_1	PMAIP1	Apoptosis	ENSG00000141682
Panel_1	PCNA	Apoptosis	ENSG00000132646
Panel_1	PRF1	Apoptosis	ENSG00000180644
Panel_1	BBC3	Apoptosis	ENSG00000105327
Panel_1	BIRC5	Apoptosis	ENSG00000089685
Panel_1	TNFRSF10C	Apoptosis	ENSG00000173535
Panel_1	ITGB3	Bashore et al 2024 (https://doi.org/10.1161/ATVBAHA.123.320524)	ENSG00000259207
Panel_1	PROCR	Bashore et al 2024 (https://doi.org/10.1161/ATVBAHA.123.320524)	ENSG00000101000
Panel_1	FABP5	Bashore et al 2024 (https://doi.org/10.1161/ATVBAHA.123.320524)	ENSG00000164687
Panel_1	MERTK	Bashore et al 2024 (https://doi.org/10.1161/ATVBAHA.123.320524)	ENSG00000153208
Panel_1	LRP1	Bashore et al 2024 (https://doi.org/10.1161/ATVBAHA.123.320524)	ENSG00000123384
Panel_1	TGFBR2	Bashore et al 2024 (https://doi.org/10.1161/ATVBAHA.123.320524)	ENSG00000163513
Panel_1	ALOX5	Bashore et al 2024 (https://doi.org/10.1161/ATVBAHA.123.320524)	ENSG00000012779
Panel_1	TLR2	Bashore et al 2024 (https://doi.org/10.1161/ATVBAHA.123.320524)	ENSG00000137462
Panel_1	NLRP3	Bashore et al 2024 (https://doi.org/10.1161/ATVBAHA.123.320524)	ENSG00000162711
Panel_1	TNF	Bashore et al 2024 (https://doi.org/10.1161/ATVBAHA.123.320524)	ENSG00000232810
Panel_1	CCL2	Bashore et al 2024 (https://doi.org/10.1161/ATVBAHA.123.320524)	ENSG00000108691
Panel_1	CCL18	Bashore et al 2024 (https://doi.org/10.1161/ATVBAHA.123.320524)	ENSG00000275385
Panel_1	CD163	Bashore et al 2024 (https://doi.org/10.1161/ATVBAHA.123.320524)	ENSG00000177575
Panel_1	MYOCD	Bashore et al 2024 (https://doi.org/10.1161/ATVBAHA.123.320524)	ENSG00000141052
Panel_1	TAGLN	Bashore et al 2024 (https://doi.org/10.1161/ATVBAHA.123.320524)	ENSG00000149591
Panel_1	CCDC144A	CAD associated gene	ENSG00000170160
Panel_1	NPIPB5	CAD associated gene	ENSG00000243716
Panel_1	VIPR2	CAD associated gene	ENSG00000106018
Panel_1	SOX18	CAD associated gene	ENSG00000203883
Panel_1	MMP13	CAD associated gene	ENSG00000137745
Panel_1	STMN2	CAD associated gene	ENSG00000104435
Panel_1	SSTR1	CAD associated gene	ENSG00000139874
Panel_1	OGG1	DNA_damage	ENSG00000114026
Panel_1	NEIL1	DNA_damage	ENSG00000140398
Panel_1	ATM	DNA_damage	ENSG00000149311
Panel_1	BRCA1	DNA_damage	ENSG00000012048
Panel_1	BRCA2	DNA_damage	ENSG00000139618
Panel_1	NBN	DNA_damage	ENSG00000104320
Panel_1	TP53	DNA_damage	ENSG00000141510
Panel_1	XRCC3	DNA_damage	ENSG00000126215
Panel_1	XRCC5	DNA_damage	ENSG00000079246
Panel_1	XRCC6	DNA_damage	ENSG00000196419
Panel_1	MRE11	DNA_damage	ENSG00000020922
Panel_1	CHEK2	DNA_damage	ENSG00000183765
Panel_1	PRKDC	DNA_damage	ENSG00000253729
Panel_1	MLH1	DNA_damage	ENSG00000076242
Panel_1	MSH2	DNA_damage	ENSG00000095002
Panel_1	ERCC1	DNA_damage	ENSG00000012061
Panel_1	ERCC4	DNA_damage	ENSG00000175595
Panel_1	TERT	DNA_damage	ENSG00000164362
Panel_1	IL10	Efferocytosis	ENSG00000136634
Panel_1	ALOX15	Efferocytosis	ENSG00000161905
Panel_1	PKM2	Efferocytosis	ENSG00000067225
Panel_1	HMGB2	G2M_phase	ENSG00000164104
Panel_1	CDK1	G2M_phase	ENSG00000170312
Panel_1	TOP2A	G2M_phase	ENSG00000131747
Panel_1	SMC4	G2M_phase	ENSG00000113810
Panel_1	AURKB	G2M_phase	ENSG00000178999
Panel_1	HJURP	G2M_phase	ENSG00000123485
Panel_1	CDC20	G2M_phase	ENSG00000117399
Panel_1	DLGAP5	G2M_phase	ENSG00000126787
Panel_1	AURKA	G2M_phase	ENSG00000087586
Panel_1	HTRA1	GWAS_hits_Stroke (https://doi.org/10.1038/s41586-022-05165-3)	ENSG00000166033
Panel_1	PDE3A	GWAS_hits_Stroke (https://doi.org/10.1038/s41586-022-05165-3)	ENSG00000172572
Panel_1	HDAC9	GWAS_hits_Stroke (https://doi.org/10.1038/s41586-022-05165-3)	ENSG00000048052
Panel_1	ATP2B1	GWAS_hits_Stroke (https://doi.org/10.1038/s41586-022-05165-3)	ENSG00000070961
Panel_1	SWAP70	GWAS_hits_Stroke (https://doi.org/10.1038/s41586-022-05165-3)	ENSG00000133789
Panel_1	THADA	GWAS_hits_Stroke (https://doi.org/10.1038/s41586-022-05165-3)	ENSG00000115970
Panel_1	ABO	GWAS_hits_Stroke (https://doi.org/10.1038/s41586-022-05165-3)	ENSG00000175164
Panel_1	FURIN	GWAS_hits_Stroke (https://doi.org/10.1038/s41586-022-05165-3)	ENSG00000140564
Panel_1	SH2B3	GWAS_hits_Stroke (https://doi.org/10.1038/s41586-022-05165-3)	ENSG00000111252
Panel_1	LPA	GWAS_hits_Stroke (https://doi.org/10.1038/s41586-022-05165-3)	ENSG00000198670
Panel_1	EDNRA	GWAS_hits_Stroke (https://doi.org/10.1038/s41586-022-05165-3)	ENSG00000151617
Panel_1	JCAD	GWAS_hits_Stroke (https://doi.org/10.1038/s41586-022-05165-3)	ENSG00000165757
Panel_1	IL6R	GWAS_hits_Stroke (https://doi.org/10.1038/s41586-022-05165-3)	ENSG00000160712
Panel_1	FGD5	GWAS_hits_Stroke (https://doi.org/10.1038/s41586-022-05165-3)	ENSG00000154783
Panel_1	FLT1	GWAS_hits_Stroke (https://doi.org/10.1038/s41586-022-05165-3)	ENSG00000102755
Panel_1	IL1RAP	Inflammasome	ENSG00000196083
Panel_1	IL1R1	Inflammasome	ENSG00000115594
Panel_1	AIM2	Inflammasome	ENSG00000163568
Panel_1	ANXA1	Macrophage biology	ENSG00000135046
Panel_1	SLC12A4	Macrophage biology	ENSG00000124067
Panel_1	IL18RAP	Pan, Xue et a 2020 (PMID: 32962412)	ENSG00000115607
Panel_1	ADGRF5	Pauli et al (GSE247238)	ENSG00000069122
Panel_1	KHSRP	Pauli et al (GSE247238)	ENSG00000088247
Panel_1	ACKR1	Pauli et al (GSE247238)	ENSG00000213088
Panel_1	ACTN2	Pauli et al (GSE247238)	ENSG00000077522
Panel_1	AIRN	Pauli et al (GSE247238)	ENSG00000268257
Panel_1	APOE	Pauli et al (GSE247238)	ENSG00000130203
Panel_1	ATG12	Pauli et al (GSE247238)	ENSG00000145782
Panel_1	BECN1	Pauli et al (GSE247238)	ENSG00000126581
Panel_1	BMPR2	Pauli et al (GSE247238)	ENSG00000204217
Panel_1	BST2	Pauli et al (GSE247238)	ENSG00000130303
Panel_1	CALD1	Pauli et al (GSE247238)	ENSG00000122786
Panel_1	CD2	Pauli et al (GSE247238)	ENSG00000116824
Panel_1	CD3D	Pauli et al (GSE247238)	ENSG00000167286
Panel_1	CD4	Pauli et al (GSE247238)	ENSG00000010610
Panel_1	CD79A	Pauli et al (GSE247238)	ENSG00000105369
Panel_1	CD8A	Pauli et al (GSE247238)	ENSG00000153563
Panel_1	CNN3	Pauli et al (GSE247238)	ENSG00000117519
Panel_1	COL18A1	Pauli et al (GSE247238)	ENSG00000182871
Panel_1	COL3A1	Pauli et al (GSE247238)	ENSG00000168542
Panel_1	COL5A2	Pauli et al (GSE247238)	ENSG00000204262
Panel_1	CRYAB	Pauli et al (GSE247238)	ENSG00000109846
Panel_1	CSF3R	Pauli et al (GSE247238)	ENSG00000119535
Panel_1	CTSB	Pauli et al (GSE247238)	ENSG00000164733
Panel_1	CTSD	Pauli et al (GSE247238)	ENSG00000117984
Panel_1	CXCR1	Pauli et al (GSE247238)	ENSG00000163464
Panel_1	CXCR2	Pauli et al (GSE247238)	ENSG00000180871
Panel_1	CXCR4	Pauli et al (GSE247238)	ENSG00000121966
Panel_1	DLX6	Pauli et al (GSE247238)	ENSG00000006377
Panel_1	DLX6-AS1	Pauli et al (GSE247238)	ENSG00000231764
Panel_1	DNASE1L3	Pauli et al (GSE247238)	ENSG00000163687
Panel_1	DSTN	Pauli et al (GSE247238)	ENSG00000125868
Panel_1	ENG	Pauli et al (GSE247238)	ENSG00000106991
Panel_1	FBN1	Pauli et al (GSE247238)	ENSG00000166147
Panel_1	FN1	Pauli et al (GSE247238)	ENSG00000115414
Panel_1	GREM2	Pauli et al (GSE247238)	ENSG00000180875
Panel_1	GZMK	Pauli et al (GSE247238)	ENSG00000113088
Panel_1	HIF1A	Pauli et al (GSE247238)	ENSG00000100644
Panel_1	HPGDS	Pauli et al (GSE247238)	ENSG00000163106
Panel_1	IFI27	Pauli et al (GSE247238)	ENSG00000165949
Panel_1	TGFBR1	Pauli et al (GSE247238)	ENSG00000106799
Panel_1	IFNG	Pauli et al (GSE247238)	ENSG00000111537
Panel_1	IGFBP2	Pauli et al (GSE247238)	ENSG00000115457
Panel_1	LINC01133	Pauli et al (GSE247238)	ENSG00000224259
Panel_1	LINC-PINT	Pauli et al (GSE247238)	ENSG00000231721
Panel_1	LMNA	Pauli et al (GSE247238)	ENSG00000160789
Panel_1	LUCAT1	Pauli et al (GSE247238)	ENSG00000248323
Panel_1	LYZ	Pauli et al (GSE247238)	ENSG00000090382
Panel_1	MAP1LC3B	Pauli et al (GSE247238)	ENSG00000140941
Panel_1	MBNL1-AS1	Pauli et al (GSE247238)	ENSG00000229619
Panel_1	MIAT	Pauli et al (GSE247238)	ENSG00000225783
Panel_1	MKLN1	Pauli et al (GSE247238)	ENSG00000128585
Panel_1	MMP28	Pauli et al (GSE247238)	ENSG00000271447
Panel_1	MRTFA	Pauli et al (GSE247238)	ENSG00000196588
Panel_1	MT1A	Pauli et al (GSE247238)	ENSG00000205362
Panel_1	MYL9	Pauli et al (GSE247238)	ENSG00000101335
Panel_1	PDGFRA	Pauli et al (GSE247238)	ENSG00000134853
Panel_1	PDGFRB	Pauli et al (GSE247238)	ENSG00000113721
Panel_1	PDHA1	Pauli et al (GSE247238)	ENSG00000131828
Panel_1	PPP1R14A	Pauli et al (GSE247238)	ENSG00000167641
Panel_1	PTPRE	Pauli et al (GSE247238)	ENSG00000132334
Panel_1	RGS5	Pauli et al (GSE247238)	ENSG00000143248
Panel_1	SELENOP	Pauli et al (GSE247238)	ENSG00000250722
Panel_1	SERPINE1	Pauli et al (GSE247238)	ENSG00000106366
Panel_1	SMTN	Pauli et al (GSE247238)	ENSG00000183963
Panel_1	SQSTM1	Pauli et al (GSE247238)	ENSG00000161011
Panel_1	THBS1	Pauli et al (GSE247238)	ENSG00000137801
Panel_1	THSD4	Pauli et al (GSE247238)	ENSG00000187720
Panel_1	TPM1	Pauli et al (GSE247238)	ENSG00000140416
Panel_1	VCAM1	Pauli et al (GSE247238)	ENSG00000162692
Panel_1	VIM	Pauli et al (GSE247238)	ENSG00000026025
Panel_1	TUBB1	Pauli et al (GSE247238)	ENSG00000101162
Panel_1	DLX5	Pauli et al (GSE247238)	ENSG00000105880
Panel_1	MIF2	Pauli et al (GSE247238)	ENSG00000099977
Panel_1	MIF3	Pauli et al (GSE247238)	ENSG00000099974
Panel_1	GPR132	Pauli et al (GSE247238)	ENSG00000183484
Panel_1	SLC36A1	Pauli et al (GSE247238)	ENSG00000123643
Panel_1	SIRPA	Pauli et al (GSE247238)	ENSG00000198053
Panel_1	CD47	Pauli et al (GSE247238)	ENSG00000196776
Panel_1	SVEP1	Pauli et al (GSE247238)	ENSG00000165124
Panel_1	TWIST1	Pauli et al (GSE247238)	ENSG00000122691
Panel_1	CALCRL	Pauli et al (GSE247238)	ENSG00000064989
Panel_1	PLPP3	Pauli et al (GSE247238)	ENSG00000162407
Panel_1	RAMP2	Pauli et al (GSE247238)	ENSG00000131477
Panel_1	SEMA3C	Pauli et al (GSE247238)	ENSG00000075223
Panel_1	TIE2	Pauli et al (GSE247238)	ENSG00000120156
Panel_1	FPR1	Pauli et al (GSE247238)	ENSG00000171051
Panel_1	CDH11	Pauli et al (GSE247238)	ENSG00000140937
Panel_1	MAP3K11	Pauli et al (GSE247238)	ENSG00000173327
Panel_1	PROX1	Pauli et al (GSE247238)	ENSG00000117707
Panel_1	LYVE-1	Pauli et al (GSE247238)	ENSG00000133800
Panel_1	IL1R2	Pauli et al (GSE247238)	ENSG00000115590
Panel_1	LEF1	Pauli et al (GSE247238)	ENSG00000138795
Panel_1	CYP4X1	Pauli et al (GSE247238)	ENSG00000186377
Panel_1	OMD	Pauli et al (GSE247238)	ENSG00000127083
Panel_1	ELN	Pauli et al (GSE247238)	ENSG00000049540
Panel_1	GASK1B	Pauli et al (GSE247238)	ENSG00000164125
Panel_1	LTBP3	Pauli et al (GSE247238)	ENSG00000168056
Panel_1	LRG1	Pauli et al (GSE247238)	ENSG00000171236
Panel_1	MCM5	S_phase	ENSG00000100297
Panel_1	MCM7	S_phase	ENSG00000166508
Panel_1	MCM4	S_phase	ENSG00000104738
Panel_1	E2F8	S_phase	ENSG00000129173
Panel_1	MMP12	Senescence	ENSG00000262406
Panel_1	IL6	Senescence	ENSG00000136244
Panel_1	TIMP1	Senescence	ENSG00000102265
Panel_1	A2ML1	Sinha, Sachs et al, 2025 (https://doi.org/10.1101/2025.02.09.25321955)	ENSG00000166535
Panel_1	ABCD4	Sinha, Sachs et al, 2025 (https://doi.org/10.1101/2025.02.09.25321955)	ENSG00000119688
Panel_1	KMT2D	Sinha, Sachs et al, 2025 (https://doi.org/10.1101/2025.02.09.25321955)	ENSG00000167548
Panel_1	H2BC12	Sinha, Sachs et al, 2025 (https://doi.org/10.1101/2025.02.09.25321955)	ENSG00000197903
Panel_1	INHA	Sinha, Sachs et al, 2025 (https://doi.org/10.1101/2025.02.09.25321955)	ENSG00000123999
Panel_1	HMGN2	Sinha, Sachs et al, 2025 (https://doi.org/10.1101/2025.02.09.25321955)	ENSG00000198830
Panel_1	TUB	Sinha, Sachs et al, 2025 (https://doi.org/10.1101/2025.02.09.25321955)	ENSG00000166402
Panel_1	KRT85	Sinha, Sachs et al, 2025 (https://doi.org/10.1101/2025.02.09.25321955)	ENSG00000135443
Panel_1	LRP2	Sinha, Sachs et al, 2025 (https://doi.org/10.1101/2025.02.09.25321955)	ENSG00000081479
Panel_1	BPTF	Sinha, Sachs et al, 2025 (https://doi.org/10.1101/2025.02.09.25321955)	ENSG00000171634
Panel_1	QRICH1	UPR	ENSG00000198218
Panel_1	EP300	UPR	ENSG00000100393
Panel_1 + Panel_2	TGFB1	Apoptosis	ENSG00000105329
Panel_1 + Panel_2	ZNF683	Bashore et al 2024 (https://doi.org/10.1161/ATVBAHA.123.320524)	ENSG00000176083
Panel_1 + Panel_2	XCL1	Bashore et al 2024 (https://doi.org/10.1161/ATVBAHA.123.320524)	ENSG00000143184
Panel_1 + Panel_2	GNLY	Bashore et al 2024 (https://doi.org/10.1161/ATVBAHA.123.320524)	ENSG00000115523
Panel_1 + Panel_2	KLRD1	Bashore et al 2024 (https://doi.org/10.1161/ATVBAHA.123.320524)	ENSG00000134539
Panel_1 + Panel_2	KLRK1	Bashore et al 2024 (https://doi.org/10.1161/ATVBAHA.123.320524)	ENSG00000213809
Panel_1 + Panel_2	CEP295NL	Bashore et al 2024 (https://doi.org/10.1161/ATVBAHA.123.320524)	ENSG00000178404
Panel_1 + Panel_2	NEB	Bashore et al 2024 (https://doi.org/10.1161/ATVBAHA.123.320524)	ENSG00000183091
Panel_1 + Panel_2	PRAM1	Bashore et al 2024 (https://doi.org/10.1161/ATVBAHA.123.320524)	ENSG00000133246
Panel_1 + Panel_2	SLC11A1	Bashore et al 2024 (https://doi.org/10.1161/ATVBAHA.123.320524)	ENSG00000018280
Panel_1 + Panel_2	FAM71A/GARIN4	Bashore et al 2024 (https://doi.org/10.1161/ATVBAHA.123.320524)	ENSG00000162771
Panel_1 + Panel_2	APLNR	Bashore et al 2024 (https://doi.org/10.1161/ATVBAHA.123.320524)	ENSG00000134817
Panel_1 + Panel_2	KDR	Bashore et al 2024 (https://doi.org/10.1161/ATVBAHA.123.320524)	ENSG00000128052
Panel_1 + Panel_2	DIPK2B	Bashore et al 2024 (https://doi.org/10.1161/ATVBAHA.123.320524)	ENSG00000147113
Panel_1 + Panel_2	NOSTRIN	Bashore et al 2024 (https://doi.org/10.1161/ATVBAHA.123.320524)	ENSG00000163072
Panel_1 + Panel_2	FLT4	Bashore et al 2024 (https://doi.org/10.1161/ATVBAHA.123.320524)	ENSG00000037280
Panel_1 + Panel_2	SPP1	Bashore et al 2024 (https://doi.org/10.1161/ATVBAHA.123.320524)	ENSG00000118785
Panel_1 + Panel_2	SLAMF9	Bashore et al 2024 (https://doi.org/10.1161/ATVBAHA.123.320524)	ENSG00000162723
Panel_1 + Panel_2	MMP9	Bashore et al 2024 (https://doi.org/10.1161/ATVBAHA.123.320524)	ENSG00000100985
Panel_1 + Panel_2	LPL	Bashore et al 2024 (https://doi.org/10.1161/ATVBAHA.123.320524)	ENSG00000175445
Panel_1 + Panel_2	MARCO	Bashore et al 2024 (https://doi.org/10.1161/ATVBAHA.123.320524)	ENSG00000019169
Panel_1 + Panel_2	RERGL	Bashore et al 2024 (https://doi.org/10.1161/ATVBAHA.123.320524)	ENSG00000111404
Panel_1 + Panel_2	CCL3	Bashore et al 2024 (https://doi.org/10.1161/ATVBAHA.123.320524)	ENSG00000277632
Panel_1 + Panel_2	CCL3L1	Bashore et al 2024 (https://doi.org/10.1161/ATVBAHA.123.320524)	ENSG00000276085
Panel_1 + Panel_2	CXCL3	Bashore et al 2024 (https://doi.org/10.1161/ATVBAHA.123.320524)	ENSG00000163734
Panel_1 + Panel_2	ITLN1	Bashore et al 2024 (https://doi.org/10.1161/ATVBAHA.123.320524)	ENSG00000179914
Panel_1 + Panel_2	DKK2	Bashore et al 2024 (https://doi.org/10.1161/ATVBAHA.123.320524)	ENSG00000155011
Panel_1 + Panel_2	BMX	Bashore et al 2024 (https://doi.org/10.1161/ATVBAHA.123.320524)	ENSG00000102010
Panel_1 + Panel_2	EDN1	Bashore et al 2024 (https://doi.org/10.1161/ATVBAHA.123.320524)	ENSG00000078401
Panel_1 + Panel_2	SELP	Bashore et al 2024 (https://doi.org/10.1161/ATVBAHA.123.320524)	ENSG00000174175
Panel_1 + Panel_2	FGFBP2	Bashore et al 2024 (https://doi.org/10.1161/ATVBAHA.123.320524)	ENSG00000137441
Panel_1 + Panel_2	KLRF1	Bashore et al 2024 (https://doi.org/10.1161/ATVBAHA.123.320524)	ENSG00000150045
Panel_1 + Panel_2	CD160	Bashore et al 2024 (https://doi.org/10.1161/ATVBAHA.123.320524)	ENSG00000117281
Panel_1 + Panel_2	KRT86	Bashore et al 2024 (https://doi.org/10.1161/ATVBAHA.123.320524)	ENSG00000170442
Panel_1 + Panel_2	TPSAB1	Bashore et al 2024 (https://doi.org/10.1161/ATVBAHA.123.320524)	ENSG00000172236
Panel_1 + Panel_2	TPSB2	Bashore et al 2024 (https://doi.org/10.1161/ATVBAHA.123.320524)	ENSG00000197253
Panel_1 + Panel_2	CPA3	Bashore et al 2024 (https://doi.org/10.1161/ATVBAHA.123.320524)	ENSG00000163751
Panel_1 + Panel_2	MS4A2	Bashore et al 2024 (https://doi.org/10.1161/ATVBAHA.123.320524)	ENSG00000149534
Panel_1 + Panel_2	HDC	Bashore et al 2024 (https://doi.org/10.1161/ATVBAHA.123.320524)	ENSG00000140287
Panel_1 + Panel_2	ADAM33	Bashore et al 2024 (https://doi.org/10.1161/ATVBAHA.123.320524)	ENSG00000149451
Panel_1 + Panel_2	DANT2	Bashore et al 2024 (https://doi.org/10.1161/ATVBAHA.123.320524)	ENSG00000235244
Panel_1 + Panel_2	CARMN	Bashore et al 2024 (https://doi.org/10.1161/ATVBAHA.123.320524)	ENSG00000249669
Panel_1 + Panel_2	MEG8	Bashore et al 2024 (https://doi.org/10.1161/ATVBAHA.123.320524)	ENSG00000225746
Panel_1 + Panel_2	IGSF9B	Bashore et al 2024 (https://doi.org/10.1161/ATVBAHA.123.320524)	ENSG00000080854
Panel_1 + Panel_2	ABCC9	Bashore et al 2024 (https://doi.org/10.1161/ATVBAHA.123.320524)	ENSG00000069431
Panel_1 + Panel_2	LINGO1	Bashore et al 2024 (https://doi.org/10.1161/ATVBAHA.123.320524)	ENSG00000169783
Panel_1 + Panel_2	GUCY1A2	Bashore et al 2024 (https://doi.org/10.1161/ATVBAHA.123.320524)	ENSG00000152402
Panel_1 + Panel_2	CCDC102B	Bashore et al 2024 (https://doi.org/10.1161/ATVBAHA.123.320524)	ENSG00000150636
Panel_1 + Panel_2	CDH6	Bashore et al 2024 (https://doi.org/10.1161/ATVBAHA.123.320524)	ENSG00000113361
Panel_1 + Panel_2	SMIM5	Bashore et al 2024 (https://doi.org/10.1161/ATVBAHA.123.320524)	ENSG00000204323
Panel_1 + Panel_2	PROC	Bashore et al 2024 (https://doi.org/10.1161/ATVBAHA.123.320524)	ENSG00000115718
Panel_1 + Panel_2	PHEX	Bashore et al 2024 (https://doi.org/10.1161/ATVBAHA.123.320524)	ENSG00000102174
Panel_1 + Panel_2	PTCRA	Bashore et al 2024 (https://doi.org/10.1161/ATVBAHA.123.320524)	ENSG00000171611
Panel_1 + Panel_2	NIBAN3	Bashore et al 2024 (https://doi.org/10.1161/ATVBAHA.123.320524)	ENSG00000167483
Panel_1 + Panel_2	RALGPS2	Bashore et al 2024 (https://doi.org/10.1161/ATVBAHA.123.320524)	ENSG00000116191
Panel_1 + Panel_2	ZNF860	Bashore et al 2024 (https://doi.org/10.1161/ATVBAHA.123.320524)	ENSG00000197385
Panel_1 + Panel_2	AFF3	Bashore et al 2024 (https://doi.org/10.1161/ATVBAHA.123.320524)	ENSG00000144218
Panel_1 + Panel_2	CD22	Bashore et al 2024 (https://doi.org/10.1161/ATVBAHA.123.320524)	ENSG00000012124
Panel_1 + Panel_2	MZB1	Bashore et al 2024 (https://doi.org/10.1161/ATVBAHA.123.320524)	ENSG00000170476
Panel_1 + Panel_2	SDC1	Bashore et al 2024 (https://doi.org/10.1161/ATVBAHA.123.320524)	ENSG00000115884
Panel_1 + Panel_2	SPAG4	Bashore et al 2024 (https://doi.org/10.1161/ATVBAHA.123.320524)	ENSG00000061656
Panel_1 + Panel_2	CLEC9A	Bashore et al 2024 (https://doi.org/10.1161/ATVBAHA.123.320524)	ENSG00000197992
Panel_1 + Panel_2	IDO1	Bashore et al 2024 (https://doi.org/10.1161/ATVBAHA.123.320524)	ENSG00000131203
Panel_1 + Panel_2	TACSTD2	Bashore et al 2024 (https://doi.org/10.1161/ATVBAHA.123.320524)	ENSG00000184292
Panel_1 + Panel_2	FLT3	Bashore et al 2024 (https://doi.org/10.1161/ATVBAHA.123.320524)	ENSG00000122025
Panel_1 + Panel_2	CLNK	Bashore et al 2024 (https://doi.org/10.1161/ATVBAHA.123.320524)	ENSG00000109684
Panel_1 + Panel_2	ICOS	Bashore et al 2024 (https://doi.org/10.1161/ATVBAHA.123.320524)	ENSG00000163600
Panel_1 + Panel_2	TRAC	Bashore et al 2024 (https://doi.org/10.1161/ATVBAHA.123.320524)	ENSG00000277734
Panel_1 + Panel_2	C2CD4D	Bashore et al 2024 (https://doi.org/10.1161/ATVBAHA.123.320524)	ENSG00000225556
Panel_1 + Panel_2	CMTM2	Bashore et al 2024 (https://doi.org/10.1161/ATVBAHA.123.320524)	ENSG00000140932
Panel_1 + Panel_2	MME	Bashore et al 2024 (https://doi.org/10.1161/ATVBAHA.123.320524)	ENSG00000196549
Panel_1 + Panel_2	S100A8	Bashore et al 2024 (https://doi.org/10.1161/ATVBAHA.123.320524)	ENSG00000143546
Panel_1 + Panel_2	MGAM	Bashore et al 2024 (https://doi.org/10.1161/ATVBAHA.123.320524)	ENSG00000257335
Panel_1 + Panel_2	S100A9	Bashore et al 2024 (https://doi.org/10.1161/ATVBAHA.123.320524)	ENSG00000163220
Panel_1 + Panel_2	FCGR1A	Bashore et al 2024 (https://doi.org/10.1161/ATVBAHA.123.320524)	ENSG00000150337
Panel_1 + Panel_2	ITGAX	Bashore et al 2024 (https://doi.org/10.1161/ATVBAHA.123.320524)	ENSG00000140678
Panel_1 + Panel_2	CD14	Bashore et al 2024 (https://doi.org/10.1161/ATVBAHA.123.320524)	ENSG00000170458
Panel_1 + Panel_2	CD7	Bashore et al 2024 (https://doi.org/10.1161/ATVBAHA.123.320524)	ENSG00000173762
Panel_1 + Panel_2	CCR2	Bashore et al 2024 (https://doi.org/10.1161/ATVBAHA.123.320524)	ENSG00000121807
Panel_1 + Panel_2	NCAM1	Bashore et al 2024 (https://doi.org/10.1161/ATVBAHA.123.320524)	ENSG00000149294
Panel_1 + Panel_2	FCGR3A	Bashore et al 2024 (https://doi.org/10.1161/ATVBAHA.123.320524)	ENSG00000203747
Panel_1 + Panel_2	CD19	Bashore et al 2024 (https://doi.org/10.1161/ATVBAHA.123.320524)	ENSG00000177455
Panel_1 + Panel_2	MS4A1	Bashore et al 2024 (https://doi.org/10.1161/ATVBAHA.123.320524)	ENSG00000156738
Panel_1 + Panel_2	KIT	Bashore et al 2024 (https://doi.org/10.1161/ATVBAHA.123.320524)	ENSG00000157404
Panel_1 + Panel_2	FUT4	Bashore et al 2024 (https://doi.org/10.1161/ATVBAHA.123.320524)	ENSG00000196371
Panel_1 + Panel_2	CLEC4C	Bashore et al 2024 (https://doi.org/10.1161/ATVBAHA.123.320524)	ENSG00000198178
Panel_1 + Panel_2	THBD	Bashore et al 2024 (https://doi.org/10.1161/ATVBAHA.123.320524)	ENSG00000178726
Panel_1 + Panel_2	PECAM1	Bashore et al 2024 (https://doi.org/10.1161/ATVBAHA.123.320524)	ENSG00000261371
Panel_1 + Panel_2	CD34	Bashore et al 2024 (https://doi.org/10.1161/ATVBAHA.123.320524)	ENSG00000174059
Panel_1 + Panel_2	CDH5	Bashore et al 2024 (https://doi.org/10.1161/ATVBAHA.123.320524)	ENSG00000179776
Panel_1 + Panel_2	ITGA2	Bashore et al 2024 (https://doi.org/10.1161/ATVBAHA.123.320524)	ENSG00000164171
Panel_1 + Panel_2	CNN1	Bashore et al 2024 (https://doi.org/10.1161/ATVBAHA.123.320524)	ENSG00000130176
Panel_1 + Panel_2	COL1A2	Bashore et al 2024 (https://doi.org/10.1161/ATVBAHA.123.320524)	ENSG00000164692
Panel_1 + Panel_2	LUM	Bashore et al 2024 (https://doi.org/10.1161/ATVBAHA.123.320524)	ENSG00000139329
Panel_1 + Panel_2	LOXL1	Bashore et al 2024 (https://doi.org/10.1161/ATVBAHA.123.320524)	ENSG00000129038
Panel_1 + Panel_2	TREM2	Bashore et al 2024 (https://doi.org/10.1161/ATVBAHA.123.320524)	ENSG00000095970
Panel_1 + Panel_2	KLF4	Bashore et al 2024 (https://doi.org/10.1161/ATVBAHA.123.320524)	ENSG00000136826
Panel_1 + Panel_2	LGALS3	Bashore et al 2024 (https://doi.org/10.1161/ATVBAHA.123.320524)	ENSG00000131981
Panel_1 + Panel_2	DCN	CAD associated gene	ENSG00000011465
Panel_1 + Panel_2	CD36	CAD associated gene	ENSG00000135218
Panel_1 + Panel_2	PARP1	DNA_damage	ENSG00000143799
Panel_1 + Panel_2	XRCC1	DNA_damage	ENSG00000073050
Panel_1 + Panel_2	RAD51	DNA_damage	ENSG00000051180
Panel_1 + Panel_2	MKI67	G2M_phase	ENSG00000148773
Panel_1 + Panel_2	NOS3	GWAS_hits_Stroke (https://doi.org/10.1038/s41586-022-05165-3)	ENSG00000164867
Panel_1 + Panel_2	ACTA2	Pauli et al (GSE247238)	ENSG00000107796
Panel_1 + Panel_2	CD45	Pauli et al (GSE247238)	ENSG00000081237
Panel_1 + Panel_2	CD68	Pauli et al (GSE247238)	ENSG00000129226
Panel_1 + Panel_2	MYH11	Pauli et al (GSE247238)	ENSG00000133392
Panel_1 + Panel_2	VWF	Pauli et al (GSE247238)	ENSG00000110799
Panel_1 + Panel_2	IL1B	Senescence	ENSG00000125538
Panel_2	EGFR	Bashore et al 2024 (https://doi.org/10.1161/ATVBAHA.123.320524)	ENSG00000146648
Panel_2	THY1	Bashore et al 2024 (https://doi.org/10.1161/ATVBAHA.123.320524)	ENSG00000154096
Panel_2	ITGB1	Bashore et al 2024 (https://doi.org/10.1161/ATVBAHA.123.320524)	ENSG00000150093
Panel_2	F3	Bashore et al 2024 (https://doi.org/10.1161/ATVBAHA.123.320524)	ENSG00000117525
Panel_2	PDPN	Bashore et al 2024 (https://doi.org/10.1161/ATVBAHA.123.320524)	ENSG00000162493
Panel_2	ANPEP	Bashore et al 2024 (https://doi.org/10.1161/ATVBAHA.123.320524)	ENSG00000166825
Panel_2	ITGA6	Bashore et al 2024 (https://doi.org/10.1161/ATVBAHA.123.320524)	ENSG00000091409
Panel_2	NECTIN2	Bashore et al 2024 (https://doi.org/10.1161/ATVBAHA.123.320524)	ENSG00000130202
Panel_2	CD200	Bashore et al 2024 (https://doi.org/10.1161/ATVBAHA.123.320524)	ENSG00000091972
Panel_2	ABCA1	Bashore et al 2024 (https://doi.org/10.1161/ATVBAHA.123.320524)	ENSG00000165029
Panel_2	ABCG1	Bashore et al 2024 (https://doi.org/10.1161/ATVBAHA.123.320524)	ENSG00000160179
Panel_2	SCARB1	Bashore et al 2024 (https://doi.org/10.1161/ATVBAHA.123.320524)	ENSG00000073060
Panel_2	NPC1	Bashore et al 2024 (https://doi.org/10.1161/ATVBAHA.123.320524)	ENSG00000141458
Panel_2	NR1H3	Bashore et al 2024 (https://doi.org/10.1161/ATVBAHA.123.320524)	ENSG00000025434
Panel_2	LIPA	Bashore et al 2024 (https://doi.org/10.1161/ATVBAHA.123.320524)	ENSG00000107798
Panel_2	FABP4	Bashore et al 2024 (https://doi.org/10.1161/ATVBAHA.123.320524)	ENSG00000170323
Panel_2	OLR1	Bashore et al 2024 (https://doi.org/10.1161/ATVBAHA.123.320524)	ENSG00000173391
Panel_2	GRP183/EBI2	Bashore et al 2024 (https://doi.org/10.1161/ATVBAHA.123.320524)	ENSG00000169508
Panel_2	TLR4	Bashore et al 2024 (https://doi.org/10.1161/ATVBAHA.123.320524)	ENSG00000136869
Panel_2	CX3CR1	Bashore et al 2024 (https://doi.org/10.1161/ATVBAHA.123.320524)	ENSG00000168329
Panel_2	IFNAR1	Bashore et al 2024 (https://doi.org/10.1161/ATVBAHA.123.320524)	ENSG00000142166
Panel_2	CXCL1	Bashore et al 2024 (https://doi.org/10.1161/ATVBAHA.123.320524)	ENSG00000163739
Panel_2	CXCL16	Bashore et al 2024 (https://doi.org/10.1161/ATVBAHA.123.320524)	ENSG00000161921
Panel_2	MSR1	Bashore et al 2024 (https://doi.org/10.1161/ATVBAHA.123.320524)	ENSG00000038945
Panel_2	CXCL2	Bashore et al 2024 (https://doi.org/10.1161/ATVBAHA.123.320524)	ENSG00000081041
Panel_2	CCNA2	Bashore et al 2024 (https://doi.org/10.1161/ATVBAHA.123.320524)	ENSG00000145386
Panel_2	PLK1	Bashore et al 2024 (https://doi.org/10.1161/ATVBAHA.123.320524)	ENSG00000166851
Panel_2	STMN1	Bashore et al 2024 (https://doi.org/10.1161/ATVBAHA.123.320524)	ENSG00000117632
Panel_2	TUBB	Bashore et al 2024 (https://doi.org/10.1161/ATVBAHA.123.320524)	ENSG00000196230
Panel_2	RUNX2	Bashore et al 2024 (https://doi.org/10.1161/ATVBAHA.123.320524)	ENSG00000124813
Panel_2	TCAP	CAD associated gene	ENSG00000173991
Panel_2	ACTC1	CAD associated gene	ENSG00000159251
Panel_2	SBSPON	CAD associated gene	ENSG00000164764
Panel_2	TMEM119	CAD associated gene	ENSG00000183160
Panel_2	COMP	CAD associated gene	ENSG00000105664
Panel_2	HSD17B6	CAD associated gene	ENSG00000025423
Panel_2	CCDC81	CAD associated gene	ENSG00000149201
Panel_2	MYOZ2	CAD associated gene	ENSG00000172399
Panel_2	TMEM233	CAD associated gene	ENSG00000224982
Panel_2	TSPAN13	CAD associated gene	ENSG00000106537
Panel_2	SUCNR1	CAD associated gene	ENSG00000198829
Panel_2	KRT14	CAD associated gene	ENSG00000186847
Panel_2	KRT7	CAD associated gene	ENSG00000135480
Panel_2	MFAP5	CAD associated gene	ENSG00000197614
Panel_2	WNT6	CAD associated gene	ENSG00000115596
Panel_2	EDNRB	CAD associated gene	ENSG00000136160
Panel_2	ACOT11	CAD associated gene	ENSG00000162390
Panel_2	SNHG14	CAD associated gene	ENSG00000224078
Panel_2	FTX	CAD associated gene	ENSG00000230590
Panel_2	RAMP3	CAD associated gene	ENSG00000122679
Panel_2	ECSCR	CAD associated gene	ENSG00000249751
Panel_2	RSAD2	CAD associated gene	ENSG00000134321
Panel_2	OAS1	CAD associated gene	ENSG00000089127
Panel_2	IFI44L	CAD associated gene	ENSG00000137959
Panel_2	SERPINH1	CAD associated gene	ENSG00000149257
Panel_2	REST	CAD associated gene	ENSG00000084093
Panel_2	SPECC1L	CAD associated gene	ENSG00000100014
Panel_2	PTGIS	CAD associated gene	ENSG00000124212
Panel_2	IPO7	CAD associated gene	ENSG00000205339
Panel_2	MRVI1/IRAG1	CAD associated gene	ENSG00000072952
Panel_2	DAG1	CAD associated gene	ENSG00000173402
Panel_2	HHIPL1	CAD associated gene	ENSG00000182218
Panel_2	RAB23	CAD associated gene	ENSG00000112210
Panel_2	ADAMTS7	CAD associated gene	ENSG00000136378
Panel_2	MAP1S	CAD associated gene	ENSG00000130479
Panel_2	CDH13	CAD associated gene	ENSG00000140945
Panel_2	ZEB2	CAD associated gene	ENSG00000169554
Panel_2	PDGFD	CAD associated gene	ENSG00000170962
Panel_2	CTSH	CAD associated gene	ENSG00000103811
Panel_2	FES	CAD associated gene	ENSG00000182511
Panel_2	TEAD3	CAD associated gene	ENSG00000007866
Panel_2	COL2A1	CAD associated gene	ENSG00000139219
Panel_2	TBXAS1	CAD associated gene	ENSG00000059377
Panel_2	TMEM189/PEDS1	CAD associated gene	ENSG00000240849
Panel_2	SMARCD3	CAD associated gene	ENSG00000082014
Panel_2	FGF1	CAD associated gene	ENSG00000113578
Panel_2	PRC1	CAD associated gene	ENSG00000198901
Panel_2	ARHGAP21	CAD associated gene	ENSG00000107863
Panel_2	CAMK1D	CAD associated gene	ENSG00000183049
Panel_2	PLEKHA1	CAD associated gene	ENSG00000107679
Panel_2	SLC6A6	CAD associated gene	ENSG00000131389
Panel_2	SMARCC2	CAD associated gene	ENSG00000139613
Panel_2	SLC39A14	CAD associated gene	ENSG00000104635
Panel_2	MYO9B	CAD associated gene	ENSG00000099331
Panel_2	UQCC2	CAD associated gene	ENSG00000137288
Panel_2	SNIP1	CAD associated gene	ENSG00000163877
Panel_2	ATP1B1	CAD associated gene	ENSG00000143153
Panel_2	COL7A1	CAD associated gene	ENSG00000114270
Panel_2	PLEKHG1	CAD associated gene	ENSG00000120278
Panel_2	PPARD	CAD associated gene	ENSG00000112033
Panel_2	SBF2	CAD associated gene	ENSG00000133812
Panel_2	BLOC1S5	CAD associated gene	ENSG00000188428
Panel_2	STAT3	CAD associated gene	ENSG00000168610
Panel_2	CRB1	CAD associated gene	ENSG00000134376
Panel_2	AAK1	CAD associated gene	ENSG00000115977
Panel_2	LAMB2	CAD associated gene	ENSG00000172037
Panel_2	C1S	CAD associated gene	ENSG00000182326
Panel_2	BICD2	CAD associated gene	ENSG00000185963
Panel_2	TSPAN14	CAD associated gene	ENSG00000108219
Panel_2	STAT5B	CAD associated gene	ENSG00000173757
Panel_2	ATP11A	CAD associated gene	ENSG00000068650
Panel_2	MAN2A2	CAD associated gene	ENSG00000196547
Panel_2	ITPR3	CAD associated gene	ENSG00000096433
Panel_2	UMPS	CAD associated gene	ENSG00000114491
Panel_2	FAIM	CAD associated gene	ENSG00000158234
Panel_2	EPB41L4A	CAD associated gene	ENSG00000129595
Panel_2	FNDC3B	CAD associated gene	ENSG00000075420
Panel_2	UNC13A	CAD associated gene	ENSG00000130477
Panel_2	AKAP13	CAD associated gene	ENSG00000170776
Panel_2	ITGB5	CAD associated gene	ENSG00000082781
Panel_2	CHP1	CAD associated gene	ENSG00000187446
Panel_2	CS	CAD associated gene	ENSG00000062485
Panel_2	CELSR3	CAD associated gene	ENSG00000008300
Panel_2	CSNK1G2	CAD associated gene	ENSG00000133275
Panel_2	ANXA4	CAD associated gene	ENSG00000196975
Panel_2	CCRL2	CAD associated gene	ENSG00000121797
Panel_2	ADORA2A	CAD associated gene	ENSG00000128271
Panel_2	C5	CAD associated gene	ENSG00000106804
Panel_2	CAPG	CAD associated gene	ENSG00000042493
Panel_2	GAN	CAD associated gene	ENSG00000261609
Panel_2	PRDM6	CAD associated gene	ENSG00000061455
Panel_2	P4HTM	CAD associated gene	ENSG00000178467
Panel_2	CRTC3	CAD associated gene	ENSG00000140577
Panel_2	DNAJC7	CAD associated gene	ENSG00000168259
Panel_2	PDE4C	CAD associated gene	ENSG00000105650
Panel_2	HSPB9	CAD associated gene	ENSG00000260325
Panel_2	VAMP8	CAD associated gene	ENSG00000118640
Panel_2	AMH	CAD associated gene	ENSG00000104899
Panel_2	JAK3	CAD associated gene	ENSG00000105639
Panel_2	SYN3	CAD associated gene	ENSG00000185666
Panel_2	SKI	CAD associated gene	ENSG00000157933
Panel_2	C8ORF58	CAD associated gene	ENSG00000241852
Panel_2	MON1A	CAD associated gene	ENSG00000164077
Panel_2	ANTXR1	CAD associated gene	ENSG00000169604
Panel_2	CDC25A	DNA_damage	ENSG00000164045
Panel_2	GADD45A	DNA_damage	ENSG00000116717
Panel_2	H2AX	DNA_damage	ENSG00000188486
Panel_2	MCPH1	DNA_damage	ENSG00000147316
Panel_2	NME1	DNA_damage	ENSG00000239672
Panel_2	RAD9A	DNA_damage	ENSG00000172613
Panel_2	RAD17	DNA_damage	ENSG00000152942
Panel_2	KAT5	DNA_damage	ENSG00000172977
Panel_2	PTGS2	Efferocytosis	ENSG00000073756
Panel_2	DNMT3A	Efferocytosis	ENSG00000119772
Panel_2	DUSP4	Efferocytosis	ENSG00000120875
Panel_2	PFKFB2	Efferocytosis	ENSG00000123836
Panel_2	SIRT1	Efferocytosis	ENSG00000096717
Panel_2	LDHA	Efferocytosis	ENSG00000134333
Panel_2	PFKFB3	Efferocytosis	ENSG00000170525
Panel_2	ARG1	Efferocytosis	ENSG00000118520
Panel_2	MAF	Efferocytosis	ENSG00000178573
Panel_2	BHLHE40	Efferocytosis	ENSG00000134107
Panel_2	MYC	Efferocytosis	ENSG00000136997
Panel_2	AHR	Efferocytosis	ENSG00000106546
Panel_2	PPARGC1A	Efferocytosis	ENSG00000109819
Panel_2	IFNA1	Efferocytosis	ENSG00000197919
Panel_2	CXCL10	Efferocytosis	ENSG00000169245
Panel_2	STING1	Efferocytosis	ENSG00000184584
Panel_2	CGAS	Efferocytosis	ENSG00000164430
Panel_2	IFIT1	Efferocytosis	ENSG00000185745
Panel_2	CMPK2	Efferocytosis	ENSG00000134326
Panel_2	SLC36A4	Efferocytosis	ENSG00000180773
Panel_2	YAP1	Efferocytosis	ENSG00000137693
Panel_2	NDRG3	Efferocytosis	ENSG00000101079
Panel_2	PRG4	Inflammasome	ENSG00000116690
Panel_2	VTN	Inflammasome	ENSG00000109072
Panel_2	TCF21	Inflammasome	ENSG00000118526
Panel_2	MYD88	Inflammasome	ENSG00000172936
Panel_2	CARD16	Inflammasome	ENSG00000204397
Panel_2	CARD17P	Inflammasome	ENSG00000255221
Panel_2	PYCARD	Inflammasome	ENSG00000103490
Panel_2	GSDMD	Inflammasome	ENSG00000104518
Panel_2	PCOLCE	Inflammasome	ENSG00000106333
Panel_2	IFNGR1	Inflammasome	ENSG00000027697
Panel_2	WDFY3	Macrophage biology	ENSG00000163625
Panel_2	VPS52	Macrophage biology	ENSG00000223501
Panel_2	U2AF1	Macrophage biology	ENSG00000160201
Panel_2	DYRK1A	Macrophage biology	ENSG00000157540
Panel_2	HAVCR2	Macrophage biology	ENSG00000135077
Panel_2	SH3GLB1	Macrophage biology	ENSG00000097033
Panel_2	SNX24	Macrophage biology	ENSG00000064652
Panel_2	VPS33A	Macrophage biology	ENSG00000139719
Panel_2	PDCD6IP	Macrophage biology	ENSG00000170248
Panel_2	CD300A	Macrophage biology	ENSG00000167851
Panel_2	CD9	Macrophage biology	ENSG00000010278
Panel_2	MFGE8	Macrophage biology	ENSG00000140545
Panel_2	PRDX1	Macrophage biology	ENSG00000117450
Panel_2	CD300LF	Macrophage biology	ENSG00000186074
Panel_2	CD300LD	Macrophage biology	ENSG00000204345
Panel_2	ITGB2	Macrophage biology	ENSG00000160255
Panel_2	IFI30	Macrophage biology	ENSG00000216490
Panel_2	HVCN1	Macrophage biology	ENSG00000122986
Panel_2	S100A11	Macrophage biology	ENSG00000163191
Panel_2	ATP6V0D2	Macrophage biology	ENSG00000147614
Panel_2	AKR1A1	Macrophage biology	ENSG00000117448
Panel_2	TMSB10	Macrophage biology	ENSG00000034510
Panel_2	CYBA	Macrophage biology	ENSG00000051523
Panel_2	ILRUN	Macrophage biology	ENSG00000196821
Panel_2	RUBCN	Macrophage biology	ENSG00000145016
Panel_2	SLAMF7	Macrophage biology	ENSG00000026751
Panel_2	SLC2A1	Macrophage biology	ENSG00000117394
Panel_2	WDFY4	Macrophage biology	ENSG00000128815
Panel_2	RHOC	Macrophage biology	ENSG00000155366
Panel_2	P2RY13	Pan, Xue et a 2020 (PMID: 32962412)	ENSG00000181631
Panel_2	CMA1	Pan, Xue et a 2020 (PMID: 32962412)	ENSG00000092009
Panel_2	FAM205A/Gm13298	Pan, Xue et a 2020 (PMID: 32962412)	ENSG00000205108
Panel_2	CMA1	Pan, Xue et a 2020 (PMID: 32962412)	ENSG00000092009
Panel_2	FCER1A	Pan, Xue et a 2020 (PMID: 32962412)	ENSG00000179639
Panel_2	WNT2	Pan, Xue et a 2020 (PMID: 32962412)	ENSG00000105989
Panel_2	ADAMTS16	Pan, Xue et a 2020 (PMID: 32962412)	ENSG00000145536
Panel_2	ULBP1	Pan, Xue et a 2020 (PMID: 32962412)	ENSG00000111981
Panel_2	SERPINB2	Pan, Xue et a 2020 (PMID: 32962412)	ENSG00000197632
Panel_2	H3C14	Pan, Xue et a 2020 (PMID: 32962412)	ENSG00000203811
Panel_2	ERFE	Pan, Xue et a 2020 (PMID: 32962412)	ENSG00000178752
Panel_2	OTOGL	Pan, Xue et a 2020 (PMID: 32962412)	ENSG00000165899
Panel_2	CXCR3	Pan, Xue et a 2020 (PMID: 32962412)	ENSG00000186810
Panel_2	FAM110C	Pan, Xue et a 2020 (PMID: 32962412)	ENSG00000184731
Panel_2	MMP24	Pan, Xue et a 2020 (PMID: 32962412)	ENSG00000125966
Panel_2	MMP3	Senescence	ENSG00000149968
Panel_2	CCL8	Senescence	ENSG00000108700
Panel_2	IL1A	Senescence	ENSG00000115008
Panel_2	CDKN1A	Senescence	ENSG00000124762
Panel_2	MAPK14	Senescence	ENSG00000112062
Panel_2	ATF6	UPR	ENSG00000118217
Panel_2	EIF2AK3	UPR	ENSG00000172071
Panel_2	ATF4	UPR	ENSG00000128272
Panel_2	ATF3	UPR	ENSG00000162772
Panel_2	AGR2	UPR	ENSG00000106541
Panel_2	PARP16	UPR	ENSG00000138617
Panel_2	CHOP/DDIT3	UPR	ENSG00000175197
Panel_2	IRE1/ERN1	UPR	ENSG00000178607
Panel_2	PTPN1	UPR	ENSG00000196396
Panel_2	HSPA5	UPR	ENSG00000044574
Panel_2	EDEM1	UPR	ENSG00000134109
Panel_2	XBP1	UPR	ENSG00000100219
